# genomeRxiv: a genome-based identification web server that bridges the gap between taxonomy and strain typing

**DOI:** 10.64898/2026.10.09.757156

**Authors:** Reza Mazloom, Rituraj Sharma, Janet S.H. Lorv, Sehgeet Kaur, Parul Sharma, C. Titus Brown, N. Tessa Pierce-Ward, Leighton Pritchard, Lenwood S. Heath, Boris A. Vinatzer

## Abstract

Precise identification depends on highly resolved classification. Therefore, whole genome-based strain typing schemes have been implemented for identification of the most important microbial human pathogens. However, there are no dedicated typing schemes for the majority of prokaryotic human, animal, and plant pathogens, or for non-pathogenic microbes, often limiting their identification to taxonomic classification tools that have the species as the smallest unit. To address this deficiency, we created the *genomeRxiv* web server which contains over 350,000 genomes and leverages the average nucleotide identity (ANI)-based Life Identification Number^®^ (LIN^®^) approach, allowing users to identify prokaryotic genomes in real time from approximately genus-rank to near strain-level resolution. LINs are overlaid with circumscriptions of species and infraspecies classes, integrating taxonomy with strain typing. Metadata and distance trees are visualized to complement inferred phylogenetic relationships with epidemiological and ecological information. A command line tool is provided for users to upload *k*-mer sketches of unpublished genomes and associated metadata, facilitating epidemiological investigations without the need to share complete DNA sequences. In conclusion, *genomeRxiv* constitutes a much-needed resource for precise, rapid identification of the many prokaryotes not included in any pathogen-specific typing scheme.
