## Supplementary Table 1 for "genomeRxiv: a genome-based identification web server that bridges the gap between taxonomy and strain typing"

### Sheet: lingroup
rankID (required)	title (required)	taxTypeID	taxonomy	prefix (required)	Description	URL
8	LGV (lymphogranuloma venereum)	3	d__Bacteria; p__Chlamydiota; c__Chlamydiia; o__Chlamydiales; f__Chlamydiaceae; g__Chlamydia; s__Chlamydia trachomatis	1318,3,1,1,0,0,0,0,0,0,0,1,0,0
8	P-UA (prevalent urogenital and anorectal)	3	d__Bacteria; p__Chlamydiota; c__Chlamydiia; o__Chlamydiales; f__Chlamydiaceae; g__Chlamydia; s__Chlamydia trachomatis	1318,3,1,1,0,0,0,0,0,0,0,0,1,0
8	NP-UA (non-prevalent urogenital and anorectal)	3	d__Bacteria; p__Chlamydiota; c__Chlamydiia; o__Chlamydiales; f__Chlamydiaceae; g__Chlamydia; s__Chlamydia trachomatis	1318,3,1,1,0,0,0,0,0,0,0,0,0,1
8	Ocular	3	d__Bacteria; p__Chlamydiota; c__Chlamydiia; o__Chlamydiales; f__Chlamydiaceae; g__Chlamydia; s__Chlamydia trachomatis	1318,3,1,1,0,0,0,0,0,0,0,0,0,0

### Sheet: Rank_ID
Rank_ID	Rank
0	root
1	Superkingdom
2	Phylum
3	Class
4	Order
5	Family
6	Genus
7	Species
8	subspecies
9	pathovar
10	race
11	biovar
12	clade
13	genomospecies
14	phylogroup
15	phylotype
16	serotype
17	serovar
18	biotype
19	sequevar
20	strain

### Sheet: Taxtype_id
Taxtype_id	Taxtype
1	NCBI
2	GTDB
3	Genomerxiv
4	BTyperDB
5	Custom
